# Computer vision approach to characterize size and shape phenotypes of horticultural crops using high-throughput imagery

**DOI:** 10.1101/2020.07.24.199539

**Authors:** Samiul Haque, Edgar Lobaton, Natalie Nelson, G Craig Yencho, Kenneth V Pecota, Russell Mierop, Michael W Kudenov, Mike Boyette, Cranos M Williams

## Abstract

For many horticultural crops, variation in quality (e.g., shape and size) contribute significantly to the crop’s market value. Metrics characterizing less subjective harvest quantities (e.g., yield and total biomass) are routinely monitored. In contrast, metrics quantifying more subjective crop quality characteristics such as ideal size and shape remain difficult to characterize objectively at the production-scale due to the lack of modular technologies for high-throughput sensing and computation. Several horticultural crops are sent to packing facilities after having been harvested, where they are sorted into boxes and containers using high-throughput scanners. These scanners capture images of each fruit or vegetable being sorted and packed, but the images are typically used solely for sorting purposes and promptly discarded. With further analysis, these images could offer unparalleled insight on how crop quality metrics vary at the industrial production-scale and provide further insight into how these characteristics translate to overall market value. At present, methods for extracting and quantifying quality characteristics of crops using images generated by existing industrial infrastructure have not been developed. Furthermore, prior studies that investigated horticultural crop quality metrics, specifically of size and shape, used a limited number of samples, did not incorporate deformed or non-marketable samples, and did not use images captured from high-throughput systems. In this work, using sweetpotato (SP) as a use case, we introduce a computer vision algorithm for quantifying shape and size characteristics in a high-throughput manner. This approach generates 3D model of SPs from two 2D images captured by an industrial sorter 90 degrees apart and extracts 3D shape features in a few hundred milliseconds. We applied the 3D reconstruction and feature extraction method to thousands of image samples to demonstrate how variations in shape features across sweetptoato cultivars can be quantified. We created a sweetpotato shape dataset containing sweetpotato images, extracted shape features, and qualitative shape types (U.S. No. 1 or Cull). We used this dataset to develop a neural network-based shape classifier that was able to predict Cull vs. U.S. No. 1 sweetpotato with 84.59% accuracy. In addition, using univariate Chi-squared tests and random forest, we identified the most important features for determining qualitative shape (U.S. No. 1 or Cull) of the sweetpotatoes. Our study serves as the first step towards enabling big data analytics for sweetpotato agriculture. The methodological framework is readily transferable to other horticultural crops, particularly those that are sorted using commercial imaging equipment.
