## Supplementary material for "Computer vision approach to characterize size and shape phenotypes of horticultural crops using high-throughput imagery": S5 Table

### Sheet: Binary Classifiers
Name		F1 Score	Misclassification Rate	Accuracy	False Discovery Rate	Area Under ROC
Neural Network		0.847584	0.154135	0.845865	0.219178	0.880636
Ensemble		0.839695	0.157895	0.842105	0.208633	0.861021
Gradient Boosting		0.827586	0.169173	0.830827	0.217391	0.857326
Logistic Regression		0.795539	0.206767	0.793233	0.267123	0.888567
Forest		0.783582	0.218045	0.781955	0.275862	0.826681
Decision Tree		0.754717	0.244361	0.755639	0.295775	0.771903
Bayesian Network		0.741313	0.25188	0.74812	0.294118	0.808602

### Sheet: MultiClass Classifiers
Name	F1 Score	Misclassification Rate	Accuracy (Target= U.S. No. 1))	False Discovery Rate	Area Under ROC (Target = U.S. No. 1)
Gradient Boosting	0.824903	0.353383	0.830827	0.208955	0.86773
Neural Network	0.808989	0.323308	0.808271	0.25	0.8679
Logistic Regression	0.794224	0.353383	0.785714	0.285714	0.866451
Ensemble	0.791667	0.327068	0.774436	0.309091	0.866792
Forest	0.757812	0.413534	0.766917	0.270677	0.827563
Decision Tree	0.749117	0.37594	0.733083	0.3375	0.746063
Bayesian Network	0.713178	0.477444	0.721805	0.318519	0.781284
